# Short chain fatty acids potentiate azoles by reprogramming fungal acetyl-CoA metabolism

**DOI:** 10.64898/2026.06.29.735392

**Authors:** Christopher McCrory, Sofya Rabinovich, Harshini Weerasinghe, Tricia L Lo, Angavai Swaminathan, Calvin Kraupner-Taylor, Traude H Beilharz, Judith Berman, Ana Traven

**Affiliations:** Department of Biochemistry and Molecular Biology & the Infection Program, Biomedicine Discovery Institute, Monash University, Clayton 3800, VICTORIA, AUSTRALIA; Shmunis School of Biomedical and Cancer Research, George S. Wise Faculty of Life Sciences, Tel Aviv University, Ramat Aviv, ISRAEL; Department of Biochemistry and Molecular Biology & the Stem Cells and Development Program, Biomedicine Discovery Institute, Monash University, Clayton 3800, VICTORIA, AUSTRALIA

## Abstract

Pathogens colonise metabolically diverse host environments. How metabolites found in host environments regulate antimicrobial drug susceptibility remains to be fully understood. Here we report on the roles of gut metabolites, short chain fatty acids (SCFAs), in antifungal drug susceptibility of the gut commensal and fungal pathogen *Candida albicans*. A genetic screen revealed that *C. albicans* mutants in peroxisome biogenesis display increased tolerance to the antifungal drug fluconazole. Peroxisomes are important for the metabolism of SCFAs by β-oxidation, and exposure to the SCFAs butyrate and crotonate increased susceptibility and reduced tolerance to fluconazole. To understand if SCFAs inhibit fluconazole tolerance through their ability to inhibit histone deacetylases (HDACs), we compared them with the HDAC inhibitor trichostatin A. These experiments did not reveal an obvious connection between the degree of HDAC inhibition and the degree of fluconazole tolerance reduction. Exposure of *C. albicans* to crotonate and butyrate revealed transcriptional reprogramming involving remodelling of acetyl-CoA metabolism by upregulation of genes for β-oxidation, peroxisome biogenesis and intracellular transport of acetyl-CoA, while the expression of ergosterol biosynthesis genes was reduced. Since ergosterol gene expression is required to overcome fluconazole stress, these results explain how SCFAs reduce fluconazole tolerance. Taken together, our results implicate peroxisome biogenesis and metabolism in fluconazole susceptibility. We posit that balanced acetyl-CoA metabolism promotes sufficient ergosterol biosynthesis to overcome fluconazole stress and drive tolerant growth. These pathways are perturbed by metabolic changes induced by SCFAs. These findings add to our understanding of the importance of metabolic regulation in antimicrobial drug responses.

**SIGNIFICANCE:** Metabolites produced by microbiota or host cells regulate microbial metabolism, physiology and drug responses. In the gut, the human commensal and pathogen *Candida albicans* is exposed to short-chain fatty acids made by bacteria. *C. albicans* metabolises short-chain fatty acids *via* peroxisomal β-oxidation. Additionally, short-chain fatty acids change gene expression by inhibiting histone deacetylases. We found that short-chain fatty acids increase the susceptibility of *C. albicans* to the antifungal drug fluconazole and reduce fluconazole tolerance. Our mechanistic studies indicate that metabolic utilisation of short-chain fatty acids by *C. albicans* reduces fluconazole tolerance by changing acetyl-CoA metabolism and causing lower expression of ergosterol biosynthesis genes. Thus, short-chain fatty acids increase fluconazole susceptibility by changing fungal metabolism, while inhibition of histone deacetylases may play a more minor role. These findings shed light on the roles of metabolism and abundant gut metabolites in tolerance to a front-line antifungal drug.
