## Supplementary material for "Short chain fatty acids potentiate azoles by reprogramming fungal acetyl-CoA metabolism": Dataset S1

### Sheet: Sheet1
Standard name	baseMean	log2FoldChange	lfcSE	stat	pvalue	padj	Common name	Significant	Standard_name
C1_09380W_A	1570.11	-1.60402	1.9378	-0.827755	0.407809	0.552607	RIM20	Not Significant	C1_09380W_A
C1_11010C_A	28208.1	6.28842	1.42562	4.41102	1.02883e-05	0.000159608		Significant	C1_11010C_A
C2_10240W_A	1718.45	-11.9636	3.14638	-3.80233	0.00014334	0.00106545	GPD1	Significant	C2_10240W_A
CR_08690C_A	4662.83	2.32821	1.50695	1.54498	0.122351	0.227255	ECI1	Not Significant	CR_08690C_A
CR_08600C_A	8755.96	3.96992	2.66536	1.48945	0.136369	0.247172	PEX19	Not Significant	CR_08600C_A
C1_14460W_A	497.78	-10.1761	3.70132	-2.74932	0.00597199	0.0212736		Significant	C1_14460W_A
C4_00320C_A	64916.1	7.73806	1.38568	5.58432	2.34614e-08	2.08046e-06		Significant	C4_00320C_A
C1_12100C_A	12924	4.46988	1.89366	2.36044	0.0182533	0.0504395	PXA2	Not Significant	C1_12100C_A
CR_07220C_A	9236.87	3.60027	1.53288	2.34869	0.0188396	0.0515322		Not Significant	CR_07220C_A
C1_06210W_A	132.486	-0.114375	3.26029	-0.0350812	0.972015	0.983425	BUD16	Not Significant	C1_06210W_A
CR_08160W_A	3281.05	0.970913	1.69816	0.571744	0.567495	0.69391	PTC5	Not Significant	CR_08160W_A
C7_03520W_A	1848.62	-3.31193	1.66267	-1.99193	0.0463785	0.105078	PNC1	Not Significant	C7_03520W_A
C1_01440C_A	1496.48	4.1744	2.25724	1.84934	0.0644085	0.136108	POX18	Not Significant	C1_01440C_A
C2_05440W_A	84588.2	8.15809	1.43975	5.66631	1.45909e-08	1.47769e-06	PEX6	Significant	C2_05440W_A
C5_04350C_A	1061.18	-11.2682	2.72201	-4.13965	3.47834e-05	0.000371788		Significant	C5_04350C_A
C6_02970C_A	200.472	-8.86409	3.98736	-2.22305	0.0262126	0.0667844		Not Significant	C6_02970C_A
C2_07580W_A	1386.47	1.18941	1.66728	0.713386	0.475607	0.614964		Not Significant	C2_07580W_A
C7_00120W_A	1693.1	-0.535587	1.7334	-0.308981	0.757336	0.846102		Not Significant	C7_00120W_A
C4_03140C_A	234.192	-21.6118	4.49162	-4.81158	1.49741e-06	4.44588e-05		Significant	C4_03140C_A
C1_01290C_A	1889.77	-0.644548	3.04986	-0.211337	0.832624	0.893973		Not Significant	C1_01290C_A
CR_09710W_A	1149.24	-0.598253	2.49155	-0.240112	0.810243	0.879558	PCD1	Not Significant	CR_09710W_A
CR_03260W_A	349.198	-7.21884	2.47418	-2.91767	0.00352663	0.014103		Significant	CR_03260W_A
C1_04560W_A	1025.14	-7.77349	2.05451	-3.78363	0.000154558	0.00113633		Significant	C1_04560W_A
C2_03120W_A	2528.61	1.52873	1.68825	0.905509	0.365196	0.513148	AMO1	Not Significant	C2_03120W_A
C3_07110W_A	89.8224	-2.36556	2.75179	-0.859645	0.389985	0.536627		Not Significant	C3_07110W_A
CR_03640C_A	789.7	-10.8418	4.03561	-2.68653	0.00721983	0.0245778		Significant	CR_03640C_A
C4_04800W_A	2847.85	-1.86105	1.7243	-1.07931	0.280449	0.421246		Not Significant	C4_04800W_A
C5_01350W_A	817.065	1.70628	1.86044	0.917136	0.359071	0.506652		Not Significant	C5_01350W_A
C7_04180W_A	96322.3	6.67278	1.8251	3.65611	0.000256075	0.00169781	FAA2-3	Significant	C7_04180W_A
C7_02490W_A	254851	8.08022	1.44554	5.58974	2.27405e-08	2.08046e-06	PEX1	Significant	C7_02490W_A
CR_07620W_A	2250.86	-12.353	2.87868	-4.29119	1.77715e-05	0.000232234	AAT21	Significant	CR_07620W_A
C7_03240W_A	813.348	-8.44038	2.67983	-3.14959	0.00163498	0.00760426		Significant	C7_03240W_A
C5_05430W_A	467.758	-10.0863	3.53337	-2.85457	0.0043095	0.0164386	PEX4	Significant	C5_05430W_A
C3_01960C_A	233.013	0.415778	2.41399	0.172237	0.863251	0.91124	POX1-3	Not Significant	C3_01960C_A
C3_00810C_A	9075.65	3.91721	1.69449	2.31173	0.0207925	0.0556344	FOX2	Not Significant	C3_00810C_A
C6_02410W_A	189.203	-4.31387	3.51107	-1.22865	0.219203	0.35336		Not Significant	C6_02410W_A
C6_02860W_A	3764.63	1.38474	1.7349	0.798166	0.424774	0.569422	STE23	Not Significant	C6_02860W_A
C3_04030C_A	486875	9.22969	1.4293	6.45751	1.06441e-10	3.91994e-08	PEX8	Significant	C3_04030C_A
C2_10050W_A	4819.93	-0.264312	1.48707	-0.17774	0.858927	0.909552		Not Significant	C2_10050W_A
C1_07420C_A	4565.65	2.92888	3.02459	0.968355	0.332867	0.477497	PEX3	Not Significant	C1_07420C_A
CR_04930W_A	21367.4	7.42483	1.4665	5.06297	4.12773e-07	1.9595e-05	PEX14	Significant	CR_04930W_A
C6_00740W_A	508.635	-10.2071	3.97244	-2.56948	0.010185	0.0320338	FAT1	Significant	C6_00740W_A
C4_02020W_A	2053.65	-12.2207	2.59835	-4.70327	2.56028e-06	6.28587e-05	CAT2	Significant	C4_02020W_A
C7_03840W_A	3384.09	-1.95785	1.92422	-1.01748	0.308926	0.45049		Not Significant	C7_03840W_A
C1_09690W_A	686.426	-7.19369	3.30725	-2.17513	0.0296207	0.0739787	MLS1	Not Significant	C1_09690W_A
C4_00830W_A	4601.81	-9.35639	1.86837	-5.00778	5.50622e-07	2.29956e-05	SPS20	Significant	C4_00830W_A
C3_01930W_A	2019.1	-8.16696	1.98694	-4.11032	3.95109e-05	0.000408195	PXP2	Significant	C3_01930W_A
C2_06700W_A	485.905	-0.605419	1.77821	-0.340465	0.733506	0.827376	AMO2	Not Significant	C2_06700W_A
C6_03560W_A	2447.77	-10.0309	2.24339	-4.4713	7.77458e-06	0.000131446	POX1	Significant	C6_03560W_A
C1_06810W_A	3686.06	-10.6216	2.23158	-4.75969	1.93891e-06	5.3071e-05	CAT1	Significant	C1_06810W_A
C1_06570W_A	508.202	-4.03393	1.73839	-2.3205	0.0203139	0.05457	ANT1	Not Significant	C1_06570W_A
C3_04800C_A	54166.2	5.08311	1.47557	3.44485	0.000571374	0.00331135		Significant	C3_04800C_A
C4_04410C_A	21487.7	8.08326	2.40084	3.36685	0.00076033	0.00412881	LYS4	Significant	C4_04410C_A
C3_04000C_A	25574.8	1.01902	1.65643	0.615194	0.538427	0.668337	CTN3	Not Significant	C3_04000C_A
C1_08140W_A	9.59367	-4.47949	5.65213	-0.792532	0.428051	0.572188		Not Significant	C1_08140W_A
C2_06440C_A	1042.24	-8.79846	2.11958	-4.15104	3.30965e-05	0.000361385		Significant	C2_06440C_A
C3_00260C_A	623.475	-10.5009	2.87491	-3.6526	0.000259602	0.00171278	BNA4	Significant	C3_00260C_A
C2_06070W_A	1139.62	-6.33757	1.6405	-3.86319	0.000111918	0.000878642	FAA2-1	Significant	C2_06070W_A
C3_06920W_A	38.5589	-4.01307	3.80546	-1.05456	0.291627	0.433058		Not Significant	C3_06920W_A
CR_03870W_A	154.301	-6.03635	3.75218	-1.60876	0.107669	0.204892		Not Significant	CR_03870W_A
C1_13930W_A	170447	8.85975	2.41759	3.66471	0.00024762	0.00164714	SSK1	Significant	C1_13930W_A
C1_10480W_A	266.884	-6.83004	2.48998	-2.743	0.00608801	0.021577	DJP1	Significant	C1_10480W_A
C2_00190C_A	49.9049	-6.85798	4.18759	-1.63769	0.101486	0.195551		Not Significant	C2_00190C_A
C2_05980C_A	2412.47	-5.41418	1.9972	-2.71088	0.00671055	0.0232744		Significant	C2_05980C_A
C6_01470W_A	45.9073	-6.73748	4.11813	-1.63605	0.101829	0.196059		Not Significant	C6_01470W_A
C3_05980C_A	4448.83	-3.53968	1.56554	-2.26099	0.0237597	0.0618578	FAA2	Not Significant	C3_05980C_A
C2_00390C_A	1429.45	1.0706	2.02126	0.529669	0.596341	0.718755		Not Significant	C2_00390C_A
C6_00880W_A	848.427	-6.91372	3.21509	-2.1504	0.0315235	0.0777722	PEX7	Not Significant	C6_00880W_A
C6_04310W_A	6998.2	5.45113	2.29899	2.3711	0.0177353	0.0495828	PEX11	Significant	C6_04310W_A
C4_00150C_A	7712.8	4.40294	1.7214	2.55777	0.0105346	0.0327888	PEX5	Significant	C4_00150C_A
CR_00150C_A	1953.42	1.97491	2.157	0.91558	0.359887	0.507459	POT1	Not Significant	CR_00150C_A
C2_00780W_A	620.091	-10.493	3.08941	-3.39645	0.000682656	0.00376763	POT1-2	Significant	C2_00780W_A
C5_01520C_A	1755.68	-9.55121	2.30519	-4.14336	3.42256e-05	0.000367767	GLR1	Significant	C5_01520C_A
C4_01500W_A	24.8638	-5.85275	5.65026	-1.03584	0.300278	0.442176		Not Significant	C4_01500W_A
CR_08670C_A	1575.45	-3.47028	1.9419	-1.78706	0.0739282	0.152462		Not Significant	CR_08670C_A
C7_01960W_A	3365.57	-9.49007	1.87585	-5.05908	4.21274e-07	1.9595e-05		Significant	C7_01960W_A
C3_05520C_A	41.2598	-4.11351	4.71729	-0.872008	0.383204	0.529635	DNM1	Not Significant	C3_05520C_A
C5_05070W_A	1913.51	3.79062	1.60979	2.35473	0.018536	0.0510118		Not Significant	C5_05070W_A
CR_00330C_A	1140.17	-11.3718	2.68773	-4.23099	2.32661e-05	0.000283036	PXA1	Significant	CR_00330C_A
C2_05150W_A	172278	10.3823	1.44101	7.20487	5.81013e-13	3.3624e-10	PEX2	Significant	C2_05150W_A
CR_07350W_A	467.209	-7.63954	3.19994	-2.3874	0.0169681	0.0479009		Significant	CR_07350W_A
C1_04500W_A	941.382	-3.52408	1.59469	-2.20988	0.0271134	0.0687336	ICL1	Not Significant	C1_04500W_A
C5_02910C_A	246.934	-5.71311	3.0043	-1.90165	0.0572175	0.123951	GYP8	Not Significant	C5_02910C_A
C1_08100W_A	3081.72	2.07676	1.58907	1.3069	0.191247	0.31935	DRG1	Not Significant	C1_08100W_A
CR_02570C_A	382.555	-9.79615	4.03222	-2.42947	0.0151211	0.0439963		Significant	CR_02570C_A
C3_02810C_A	4491.83	-1.25974	1.71701	-0.733678	0.463145	0.604295	FAA21	Not Significant	C3_02810C_A
