## Supplementary material for "Short chain fatty acids potentiate azoles by reprogramming fungal acetyl-CoA metabolism": Table S1

### Sheet: Sheet1
Primer name	Sequence
MssI_487-FW	ctttaatttgcggccGTTTAAACgctcacaattccacacaaca
tCYC-RV	ggccgcaaattaaagccttc
MssI-Cas9new-2976-FW	aggccctttGACGGCACGGCCACGCGTTTAAACACAGCTAACAATTACACAAAAAAAATTCTCTTTTcGATGTAGC
MssI-487-RV	GTTTAAACGCGTGGCCGTGC
pSNR52-F-2968	catctaatcaactcccagat
AHO1098-R	caaattaaaaatagtttacgcaag
gRNAconserved-R	taaaaaaaCTCGAGAAAAAAAGCAC
3557-Illumina-RR	GTCTCGTGGGCTCGGAGATGTGTATAAGAGACAGGGTTAAAGTCGAAATCGGACGGG
3534-Illu_Tn_new_F	TCGTCGGCAGCGTCAGATGTGTATAAGAGACAGGTATTTTACCGACCGTTACCGACC
3630-Pex1-sgRNA	CGTAAACTATTTTTAATTTGaccagcatagtgtttagtggGTTTTAGAGCTAGAAATAGC
3631-Pex1koNAT-F	ctccacattcttcttcttacaaacctatgttcattacaagtacttattaatcaaTGTTATGGGTATGGATGAATTG
3632-Pex1koNAT-R	CAATAGACTTTATTTGTTTATTTGAGTTTACTTTATTTATTTTGTAGGTATAGACccgctctagaactagtggatct
3633-Pex1-ex-F	GCATGATGGGAAGGAATAGG
3634-Pex1-int-R	ACTCTTACTAGAACTTGCAG
3635-Pex1-ex-R	CAACTCCTTCGGGTCATTC
3636-Pex8-sgRNA	CGTAAACTATTTTTAATTTGgagagtttagatataaatcgGTTTTAGAGCTAGAAATAGC
3637-Pex8koNAT-F	GTACAAATTGATACCATGCGGATATGTGGAGGAAAATGCTAATAGAAATCTCAAAAGGtgttatgggtatggatgaattg
3638-Pex8koNAT-R	CATTGAAAATCTAGATTCTCTAACCACAAAAGAAAAGCCTTATTGATTTCccgctctagaactagtggatct
3639-Pex8-ex-F	AAACTAAGTGGTGACCGTTC
3640-Pex8-int-R	AATCTAGTTCTTGTGGTGACAG
3641-Pex8-ex-R	TCATTTGTCAACGCAACCTC
3648-PEX28-sgRNA	CGTAAACTATTTTTAATTTGtcagctgacgataatggcgaGTTTTAGAGCTAGAAATAGC
3649-PEX28ko-NAT-F	AAATTATTATATAAACTACCAATCCTACACCTACAATATTAAAAAGATCTGTAAtgttatgggtatggatgaattg
3650-PEX28ko-NAT-R	GATATATAGTAAATTGTACATACATATTAATAAGGAAGGAACAAGAAATATAGTccgctctagaactagtggatct
3651-PEX28-ex-F	TAGTTAAGGGCAACAACG
3692-PEX28-ex-R	AAACTGTTGTGCAATGTCCTG
3703-PEX6-sgRNA	CGTAAACTATTTTTAATTTGagacagtgtcgatcacaacaGTTTTAGAGCTAGAAATAGC
3704-PEX6ko-NAT-F	CGGAACAAATTTTCATACTCCAACAAAACAACTCTCTCTGTCTCTCTGTCTACAAtgttatgggtatggatgaattg
3705-PEX6ko-NAT-R	GATATTCTATGAGTCTTACGTAGTTTCCTTGCTTTATTGTATATTCACTATGGAccgctctagaactagtggatct
3706-PEX6-ex-F	GAAACTTCCTGTCTGTATGC
3707-PEX6-in-R	CAGACTCCAAATCTCGTTC
3708-PEX6-ex-R	TCGGTAAGGTTCAAATGATG
